# Long-read sequencing of *Mycobacterial tuberculosis* is comparable to short-read sequencing for antimicrobial resistance prediction and epidemiological studies

**DOI:** 10.64898/2026.04.08.717216

**Authors:** Matthew Colpus, Catriona S Baker, Eloïse Roghi, Hanh Nguyen Hong, Phu Phan Trieu, Do Dang Anh Thu, Alexandra Hall, Philip W Fowler, Timothy M Walker, Ruan Spies, Hermione Webster, Jeremy Westhead, Hieu Thai, Robert D Turner, Timothy EA Peto, Nguyen Le Quang, Nguyen Thuy Thuong Thuong, Shaheed Valley Omar, Derrick W Crook

## Abstract

**Background:** Short-read genetic sequencing technologies (mainly Illumina) have been extensively used for around a decade for *Mycobacterium tuberculosis* complex (MTBC) outbreak analysis and genomic drug susceptibility testing (gDST) with the result that Illumina has become the *de facto* gold standard. Long-read sequencing, as exemplified by Oxford Nanopore Technologies (ONT), offer the prospect of faster, simpler, and portable sequencing. In this work, we carry out the largest to date comparison of how well Illumina and ONT technologies sequence MTBC samples, making use of R10.4 ONT flowcells, updated basecalling models and deep-learning variant calling.
