## Supplementary material for "Long-read sequencing of *Mycobacterial tuberculosis* is comparable to short-read sequencing for antimicrobial resistance prediction and epidemiological studies": supp_mat_2_sample_filtering_counts

### Sheet: combined_summary_filter_counts
filter_reason	Total	S. Africa 1	S. Africa 10	S. Africa 11	S. Africa 12	S. Africa 13	S. Africa 14*	S. Africa 2	S. Africa 3	S. Africa 4	S. Africa 5	S. Africa 6	S. Africa 7	S. Africa 8	S. Africa 9	Vietnam 1	Vietnam 2	Vietnam 3	Vietnam A	Vietnam B
Total	512	24	24	24	24	24	24	23	23	24	23	24	24	24	24	20	24	24	64	47
pass	398	22	23	23	23	12	20	22	19	21	22	20	16	18	18	20	14	22	62	1
low ONT depth	50	0	0	0	0	0	0	0	0	0	0	0	3	0	0	0	0	0	2	45
low ONT fixed coverage	25	1	0	0	0	6	0	0	1	3	0	1	5	5	3	0	0	0	0	0
mixed lineage	19	0	0	1	1	1	0	0	2	0	1	3	0	1	2	0	6	1	0	0
mixed species	8	0	0	0	0	0	3	0	0	0	0	0	0	0	0	0	4	1	0	0
excluded	6	0	1	0	0	4	1	0	0	0	0	0	0	0	0	0	0	0	0	0
reference sample	4	1	0	0	0	0	0	1	1	0	0	0	0	0	0	0	0	0	0	1
too many unmasked SNP clusters	2	0	0	0	0	1	0	0	0	0	0	0	0	0	1	0	0	0	0	0

### Sheet: definitions
This table provides counts, split by ONT flow cell, for how many samples where filtered, excluded, or considered mixed.
low ONT depth	ONT had a depth < 10X
low ONT fixed coverage	ONT had depth >=10X but genome coverage <90%
mixed lineage	Mykrobe reported the sample as mixed lineage in at least one of the platforms
mixed species	Competitive mapping reported a NTM subpopulation in at least on of the platforms
excluded	These samples failed a PCR step within the ONT process
reference sample	These were h37RV control samples
too many unmasked SNP clusters	These two samples appeared to be mislabelled as they were completely discrepant between platforms.
S. Africa 1-14 and Vietnam 1-3 were done in house. Vietnam A and B were done by a commerical supplier
